# Determinants of Natural Killer Cell-Mediated Antibody Dependent Cellular Cytotoxicity in SARS-CoV-2 Antibodies

**DOI:** 10.1101/2025.08.28.672949

**Authors:** DM Depierreux, F Ruiz, M Lilly, J Guenthoer, V Chohan, J Overbaugh

## Abstract

A growing body of evidence underscores the role of antibody-dependent cellular cytotoxicity (ADCC) in antiviral immunity. Yet, the mechanisms underlying the ability of certain antibodies (Abs) to mediate potent ADCC activity remain poorly characterized – in particular the contribution of features within the antigen binding Fab region remain largely unexplored. In this study, we leveraged a collection of 142 SARS-CoV2 monoclonal Abs to systematically dissect the determinants of ADCC activity. We analyzed their epitope domain target, binding characteristics, neutralization potency, somatic hypermutation (SHM) and CDR3 length to determine the contribution of these features to ADCC activity. We found that ADCC activity is primarily shaped by epitope target-particularly targeting of the S2 domain of the Spike glycoprotein. ADCC potency was not associated with the degree of SHM or neutralization. Notably, ADCC activity was not correlated with binding affinity and moderate binding to antigen was sufficient for ADCC activity. By integrating these analyses, we provide a comprehensive framework for understanding the molecular and functional determinants of ADCC. Together, these findings offer novel insights into the mechanisms that underpin ADCC functions, with implications for vaccine design and therapeutic Abs development.

**Author Summary:** While antibodies are best known for stopping viruses from entering cells, they also activate other arms of the immune system. One important function is their ability to signal immune cells to destroy virus-infected targets, a process called antibody-dependent cellular cytotoxicity (ADCC). In this study, we examined 142 antibodies directed against the spike protein of the virus that causes COVID-19. We compared their binding patterns, neutralizing ability, level of maturation, and other features to determine what drives their capacity to trigger ADCC. We found that the region of the spike protein targeted by the antibody was the main factor shaping this activity, with antibodies that recognized the S2 region being particularly effective. In contrast, the amount of antibody maturation, the strength of binding, or the ability to neutralize the virus did not predict immune cell activation. Our findings show that antibodies can contribute to antiviral defense through distinct mechanisms and provide new insights for guiding vaccine and antibody therapy design.
