## Supplemental Table1 for "Determinants of Natural Killer Cell-Mediated Antibody Dependent Cellular Cytotoxicity in SARS-CoV-2 Antibodies"

### Sheet: Figure source data
Sort	SpecimenID	Epitope	SHM%_Heavy_Chain	SHM%_Light_Chain	CDR3_Length_Heavy_Chain	CDR3_Length_Light_Chain	Neut_WH1ng	Binding_MFI_D614G	Binding_MFI_BA5	Binding_MFI_BA2	CD107a_D614G	CD107a_BA5	CD107a_BA2
1	59	CTD	6.31868	4.07524	16	11	0.27636	8962.5	6010.6	3672.5	11.5058	28.5503	12.1342
1	196	CTD	4.35967	1.53846	17	13	6.076	11104	8123.9	2246	10.6628	24.5758	8.68325
1	215	CTD	4.12088	2.50784	16	11	0.17685	7823	5581.85	3615	11.5428	28.0003	11.3842
2	482	CTD	4.82574	3.23625	17	13	2.116	5224.5	1044.2	637.5	11.0876	16.6003	5.6149
2	504	CTD	3.94366	1.26183	13	11	20000	2529	364.32	308	1.60258	1.22633	-0.5196
2	727	CTD	3.0303	2.8754	16	11	0.1	2778.65	5675.15	2686	8.78712	24.4653	13.838
1	1	S2	5.26316	3.23529	15	11	20000	7714.5	1789.55	4014.5	15.6503	22.7907	13.7837
1	4	S2	0.524934	1.73913	23	13	20000	3789.8	2362.5	1990.7	10.5531	19.7237	11.389
1	5	S2	10.5556	3	15	12	20000	7789	2003.05	4100	13.1453	14.8957	6.40775
1	14	S2	3.95778	0.298507	22	11	20000	10022.5	2725.8	4856	15.4863	24.7267	10.9458
1	16	S2	2.77778	1.54321	15	11	20000	8049	3903.35	4371.5	13.2108	33.7947	9.69225
1	23	S2	2.45232	1.7341	17	13	20000	11126	790.185	2681	3.72533	19.5572	9.25825
1	26	S2	3.61111	2.99401	15	14	20000	10815	2373.7	5021	4.00033	27.3332	13.5222
1	35	S2	1.08992	2.13415	17	13	20000	12530.5	3324.6	6506.5	4.75583	8.47618	5.79425
1	40	S2	2.49307	3.35366	15	14	20000	6993.5	143.596	343.5	2.78283	0.790679	2.29675
1	42	S2	3.98936	1.86335	20	11	20000	12962	3500.45	6579	3.04083	5.06818	4.21425
1	43	S2	3.0303	5.01567	16	11	20000	8806	2032.2	4142.5	10.1888	11.8182	7.93075
1	49	S2	3.31492	1.5674	16	10	20000	10277	2164.35	4663	8.56533	20.0047	13.2022
1	72	S2	1.56658	1.88679	23	13	20000	2937.5	482.455	3190.5	13.0028	16.7937	15.2442
1	81	S2	4.09836	1.23457	17	13	20000	10295	2610.55	4963	22.0618	36.8092	19.8532
1	93	S2	3.21716	1.85185	18	11	20000	11884.5	3367.8	6088	3.66033	3.80818	3.36125
1	97	S2	1.63488	0.914634	17	13	20000	749	239.522	1653.5	1.32883	0.0271792	1.59325
1	107	S2	3.86598	3.07692	24	12	20000	9922	3909.9	5240.5	16.4233	28.8302	16.0753
1	109	S2	3.57143	2.7439	16	12	20000	10284.5	2638.85	4807.5	2.51613	10.7482	5.447
1	113	S2	3.125	1.88088	12	12	20000	2433	564.915	1343	2.89883	4.17483	2.61325
1	127	S2	10.6145	8.1571	14	13	20000	8562	1802.45	4121	6.30983	8.57883	4.64425
1	144	S2	2.17984	1.21951	17	13	20000	11745	3282.8	6046.5	2.82883	4.00883	4.32825
1	181	S2	4.98615	2.17391	15	12	20000	9647	2467.15	4488	12.0803	23.1383	11.8138
1	191	S2	3.7037	0.977199	12	7	20000	1459.5	427.565	906.5	1.29233	2.01933	5.26125
1	193	S2	1.53061	0.60423	26	15	20000	10254	4381.15	5478	3.85083	13.9033	-2.12775
1	204	S2	4.56989	0.931677	19	11	20000	10254	2128	4556.5	16.2878	26.1838	14.2317
1	228	S2	3.35052	2.46154	24	12	20000	10348.5	4264.5	5396.5	7.60733	15.7778	6.92925
1	251	S2	2.99728	2.7439	17	13	20000	12286.5	3751.35	6296.5	2.59283	5.14583	3.30175
1	265	S2	3.58127	2.48447	16	11	20000	10736.5	3322.15	5131.5	4.32083	16.0128	4.00825
1	287	S2	6.31868	4.61538	16	12	20000	12310.5	3003.1	5478.5	11.6463	35.3203	21.2613
1	334	S2	4.70914	1.18694	16	11	20000	10682.5	3166.3	5308	3.24933	8.73783	3.95925
1	337	S2	5.41237	6.21118	25	11	20000	11650.5	150.831	698	19.2728	20.5373	28.0407
1	375	S2	4.5977	1.23077	11	11	20000	8369	848.09	2556	18.5688	23.9978	15.8582
2	406	S2	10.6557	4.98442	17	11	20000	10522.5	2748.7	5188	16.8241	24.5973	8.7294
2	487	S2	10.9859	6.34441	14	13	20000	12379.5	3629.5	6683	2.07008	2.24233	-0.3006
2	499	S2	7.71513	2.48447	8	11	20000	11115.5	3413.6	6246	9.85358	15.9088	5.0474
2	502	S2	4.35967	3.09598	18	13	20000	11037.5	202.906	5489.5	11.4156	19.7283	19.8639
2	524	S2	7.5419	3.51438	14	13	20000	9671.5	2787.25	5001.5	10.0821	17.3103	5.2124
2	539	S2	7.96703	3.48101	16	9	20000	12294.5	2606.15	7037	7.18258	8.03183	2.926
2	573	S2	8.86427	3.125	16	11	20000	10993.5	2804.1	5381.5	3.09208	11.7803	5.2504
2	614	S2	6.87679	3.97554	11	12	20000	10604.5	2726.25	5325.5	12.3051	20.1703	8.5099
2	626	S2	6.86813	5.625	16	11	20000	10753.5	2112.9	4740	6.98708	17.8978	9.6869
2	686	S2	5.54017	2.5	15	12	20000	10807.5	2898.45	5837	6.18108	16.9793	4.7484
2	687	S2	7.18232	3.1348	17	10	20000	12813.5	3818.05	7138	4.51658	7.56133	1.38225
2	762	S2	6.95876	3.09598	24	12	20000	9786	1150.55	4929	22.0656	40.1518	16.3839
2	763	S2	11.8497	7.90274	10	13	20000	12975.5	3895.3	6715.5	9.96658	19.1388	5.4599
1	3	RBD	4.01146	2.1148	10	15	75	14890	9312.6	5624.5	5.14033	9.24985	5.02525
1	10	RBD	3.35196	2.26537	14	13	923	5678.5	1255.05	461.5	2.35433	0.916346	2.56375
1	13	RBD	2.57732	1.5528	24	11	11	13856	7098.65	3657	6.16983	26.6513	11.2157
1	15	RBD	4.87106	1.53846	12	12	55	13915	121.97	264.25	4.80833	2.03335	2.17125
1	17	RBD	2.02312	2.19436	11	10	21	14841	128.592	551	4.05883	5.32135	7.34575
1	34	RBD	1.44509	4.01235	11	12	45	13160	153.663	3457.5	3.47233	8.84935	6.17775
1	61	RBD	2.25352	1.88679	13	10	670	7090	1206.53	612	2.74983	1.06835	2.24325
1	62	RBD	3.15186	0.617284	12	12	49	13883	151.714	215.6	1.59733	-0.755154	2.72725
1	69	RBD	2.68097	2.16718	19	12	24	12691	154.448	210.4	9.59383	0.0323458	2.17525
1	78	RBD	3.26975	2.64706	17	11	4	1563	157.918	218.2	1.99583	-0.467404	1.78575
1	79	RBD	3.51351	2.46914	18	11	20000	9091	144.537	3254	3.29233	1.06285	2.65075
1	83	RBD	2.84238	4.61538	24	13	634	6367	205.26	345	5.84883	1.80168	2.27475
1	86	RBD	2.82486	1.24611	12	11	17	14831	119.329	309.2	4.06533	0.769179	1.93525
1	88	RBD	3.60825	2.19436	23	11	128	10612	131.895	290.85	3.27483	0.460179	1.68875
1	99	RBD	2.90237	1.86916	21	11	57	12411.5	7929.35	4425.5	3.65783	23.7107	4.22625
1	100	RBD	2.99728	1.57233	17	11	20000	506	145.78	270.55	0.886833	0.993679	2.60275
1	102	RBD	3.69318	1.26183	11	10	22	11939	173.03	262.6	3.52233	1.34818	2.76875
1	121	RBD	5.40541	2.19436	18	11	20000	3381.5	600.3	349	1.34983	0.625679	2.52325
1	123	RBD	2.97297	1.25	18	11	33	13202	193.469	240.1	6.20183	0.953179	3.19025
1	136	RBD	2.47253	2.48447	16	11	49	10541	175.923	225.25	2.90083	0.949179	2.26625
1	138	RBD	2.20386	3.71517	16	12	20000	7631.5	181.447	217.95	5.47033	0.872179	2.63975
1	170	RBD	2.94906	3.76176	18	10	69	9733	2752.45	3309.5	4.90333	9.57368	6.33025
1	175	RBD	1.11111	0.310559	15	12	2130	3552	660.73	387.5	27.8728	33.9252	26.1152
1	180	RBD	3.63128	2.18069	14	11	25	8353.5	116.059	346.5	4.33533	0.774679	2.09075
1	183	RBD	3.3241	1.23457	15	12	20000	3149	345.66	389.5	3.55683	2.11718	2.70475
1	185	RBD	5.17711	3.11526	17	11	9530	5343.5	909.735	490	6.18333	1.73018	2.93375
1	194	RBD	4.08719	0.623053	17	11	20	10007	6200.6	4027	7.55333	21.8377	9.79325
1	200	RBD	3.05556	0.628931	15	10	20000	4163.5	742.335	481.5	2.92333	0.497679	3.16725
1	201	RBD	3.21716	1.49701	19	14	753	7708.5	1843.5	591	8.96633	12.2567	5.01925
1	203	RBD	3.04709	1.25786	15	10	16600	4895.5	825.935	620	9.21283	3.78768	4.55675
1	220	RBD	2.99728	1.24224	17	11	77	12391.5	5179.5	4672	2.03433	20.1802	4.76675
1	225	RBD	3.19149	1.25392	20	10	67	12083	211.148	223.7	10.7358	0.697679	3.38025
1	233	RBD	3.26087	2.16718	18	11	6.1	9066.5	229.243	3804.5	4.23433	0.944679	4.68075
1	236	RBD	2.17984	0.9375	17	11	49	12321.5	5374.45	4119	3.31783	23.7777	4.58825
1	239	RBD	1.84697	2.43902	21	14	56	6153.5	114.112	369.5	16.8143	2.67968	2.82625
1	256	RBD	3.04709	1.49701	14	13	65	4708	1929	412	14.9718	31.3112	8.66875
1	263	RBD	3.35052	1.55763	24	11	28	13376	6331.35	1503.5	4.83983	22.6427	8.60475
1	279	RBD	3.02198	2.0649	16	11	115	14046.5	7929.8	4546	4.86133	14.4037	6.27975
1	281	RBD	3.78378	1.27796	18	7	6	10305.5	173.869	296.9	7.97233	1.58618	2.83875
1	285	RBD	2.25352	0.917431	13	13	8	8666	168.085	260.05	4.18133	1.13968	3.99075
1	286	RBD	1.66205	1.5674	14	11	651	5511.5	176.532	265.1	3.15433	2.98368	3.92225
1	304	RBD	4.16667	1.81269	15	12	35	6732	186.887	252.3	10.6518	1.58168	3.69875
1	327	RBD	1.66667	1.55763	15	11	5310	3577	577.36	389.5	4.19433	1.97418	3.35675
1	348	RBD	3.38028	2.09581	13	13	1200	5026	772.665	324.5	3.73783	0.0946792	2.82825
1	98K	RBD	3.69318	1.23077	13	12	37	13734.5	225.88	565.5	3.26033	0.736679	2.96175
2	459	RBD	8.65922	3.23529	13	11	0.04	13168.5	6574.95	4410	1.13108	5.17483	-0.47485
2	470	RBD	5.46448	4.02685	17	10	0.06	12494.5	7625.1	3739.5	10.3966	25.7113	6.8079
2	477	RBD	9.18919	5.23077	18	11	0.03	11183	9158.55	3974.5	1.92558	22.4488	2.641
2	490	RBD	6.21762	3.41615	24	11	100	10234	1838.7	621	1.95708	2.98283	-0.65955
2	498	RBD	3.94366	2.79503	13	11	0.8163	6691.5	1553.3	785	3.70858	2.62283	-0.5514
2	529	RBD	5.81717	2.1875	15	11	20000	4866	932.845	595	9.26158	15.5367	2.37805
2	560	RBD	3.63128	4.92308	14	13	0.4718	7417	2067.2	499	1.72158	1.85233	-1.14815
2	554	RBD	7.75623	4.40252	15	11	3.329	5052	1106.98	757	2.28508	2.00633	-0.1926
2	571	RBD	8.10056	4.98442	15	11	6.247	4925.5	894.15	774	4.22558	2.61633	0.22125
2	586	RBD	7.20222	2.79503	15	11	1.744	5434	1074.75	673	5.86708	7.37733	2.0245
2	592	RBD	11.7962	3.06748	19	13	0.08	11101.5	6822.15	5265	2.01658	3.83183	0.8836
2	602	RBD	3.97727	2.19436	11	10	0.057285	13740.5	1128.15	3167.5	1.86308	3.23183	0.40045
2	654	RBD	4.86486	1.5674	18	10	1.76	6706.5	1002.91	406.5	5.79808	2.93283	-1.06285
2	661	RBD	9.16905	1.88088	11	10	0.050785	10858.5	264.635	318	2.90908	3.05283	0.3284
2	685	RBD	7.5419	1.86335	15	11	20000	4522.5	891.3	584	2.38808	2.43583	-0.7838
2	696	RBD	3.38028	1.82927	13	13	0.02851	9690.5	449.27	327.6	1.23808	3.14233	0.1209
2	699	RBD	3.87597	2.86624	24	13	0.4395	4623	572	258.89	4.56712	1.65533	1.593
2	715	RBD	6.09418	0.621118	15	11	14.86	4245	789.765	516.5	1.84708	1.37633	-1.2294
2	720	RBD	10.2493	1.57729	15	10	2.724	5206.5	1148.95	660	8.82408	6.91883	1.2828
2	736	RBD	6.37119	2.85714	15	11	0.51	7329.5	1240.59	743.5	2.08408	1.22733	-0.84295
2	745	RBD	3.78378	0.30581	18	11	0.08695	8765.5	153.133	262.45	2.69808	-0.153167	-1.61055
2	753	RBD	10.0271	2.73556	18	11	0.035785	11105.5	7628	3342	2.55408	11.1573	0.27275
2	757	RBD	8.88889	3.10559	15	11	11.63	4861.5	838.76	484.5	3.66808	1.36833	-1.55935
2	773	RBD	4.63215	2.8754	17	10	0.10233	13013.5	3379.4	603.5	15.0521	35.0998	11.3694
1	2	NTD	2.44565	0.621118	18	11	20000	3759.5	209.524	206.7	1.15883	3.13368	2.24175
1	8	NTD	2.43243	1.5528	18	11	20000	15283	129.06	372.5	4.24533	1.94368	2.66425
1	24	NTD	4.97382	1.48368	23	11	20000	17065	10555	7118	3.75633	14.3692	4.91475
1	32	NTD	3.37662	1.18694	23	11	20000	13107.5	7769.9	4883.5	5.10783	17.4452	7.43275
1	51	NTD	2.47253	1.86335	17	11	20000	7518.5	135.837	319.9	3.10783	1.25768	2.36675
1	66	NTD	5.44959	1.24224	16	11	20000	13296.5	151.668	292.4	7.72033	1.97218	1.96425
1	80	NTD	6.10687	0.923077	26	12	20000	4024	481.045	358.5	0.936833	0.439179	1.59925
1	101	NTD	2.31959	2.75229	23	13	20000	5761	2490.55	340	4.55083	12.6232	3.49575
1	137	NTD	6.28272	2.77778	22	11	20000	5016.5	365.28	261	3.47983	0.922179	3.07025
1	157	NTD	4.18994	1.24611	14	11	20000	15919	2641.7	1406.5	3.80283	13.5732	5.11425
1	164	NTD	1.01266	1.23077	27	12	20000	3935.5	577.955	287	0.601333	7.23518	5.36075
1	171	NTD	5.16796	4.01235	24	14	20000	14999	226.153	243.45	4.33783	0.971179	2.59525
1	202	NTD	3.29949	1.83486	26	13	20000	3336	253.973	217.25	1.64633	1.46218	2.46175
1	213	NTD	3.57143	0.625	26	11	20000	9462	130.252	407	10.5523	1.63418	-0.00075
1	227	NTD	2.73224	2.80374	17	10	20000	4403.5	699.25	524.5	2.06433	1.62218	0.31575
1	276	NTD	2.7248	1.5528	17	11	20000	8649	3002.8	1119	2.40933	2.94268	0.97175
1	326	NTD	2.65957	1.52439	20	11	20000	4074	433.545	435	1.95433	0.655179	-0.19175
1	332	NTD	4.38144	0.297619	24	11	20000	11942	139.672	291.1	5.39933	0.642679	0.84375
1	363	NTD	3.2967	1.23077	15	12	20000	4089	629.605	387	1.41083	1.14018	0.58725
2	448	NTD	6.95876	4.27632	24	13	2.141	6521	764.84	432	0.964583	1.08333	-0.9563
2	465	NTD	7.59162	4.29448	23	13	20000	4766.5	885.715	403.5	0.516583	0.617833	-1.011
2	748	NTD	10.0264	3.41615	21	11	20000	4822.5	947.25	401.5	2.77658	3.02633	-0.39215

### Sheet: Raw data
Sort	SpecimenID	Epitope	%CD107a_D614G_sc1	%CD107a_D614G_sc2	%CD107a_BA2_sc1	%CD107a_BA2_sc2	%CD107a_BA5_sc1	%CD107a_BA5_sc2	Binding_MFI_D614G_sc1	Binding_MFI_D614G_sc2	Binding_MFI_BA2_sc1	Binding_MFI_BA2_sc2	Binding_MFI_BA5_sc1	Binding_MFI_BA5_sc2
1	59	CTD	11.715	11.2967	11.7285	12.54	29.7	27.4007	9951	7974	4893	2452	6559	5462.2
1	196	CTD	10.829	10.4967	9.8265	7.54	21.402	27.7497	12212	9996	2734	1758	9074.4	7173.4
1	215	CTD	10.689	12.3967	11.2285	11.54	27.862	28.1387	8913	6733	4662	2568	5861.8	5301.9
2	482	CTD	9.0785	13.0967	4.9898	6.24	11.235	21.9657	6703	3746	980	295	1185.7	902.71
2	504	CTD	1.3485	1.85667	0.0608	-1.1	1.515	0.937667	3064	1994	494	122	542.82	185.82
2	727	CTD	5.96075	11.6135	13.838	NA	25.606	23.3247	3157	2400.3	2686	NA	5899.7	5450.6
1	1	S2	12.704	18.5967	13.7275	13.84	24.084	21.4973	8411	7018	4821	3208	2244.3	1334.8
1	4	S2	7.39775	13.7085	11.389	NA	19.162	20.2853	4435	3144.6	1990.7	NA	2826.2	1898.8
1	5	S2	12.794	13.4967	8.5755	4.24	14.743	15.0483	8467	7111	4841	3359	2400.3	1605.8
1	14	S2	13.376	17.5967	10.9515	10.94	22.334	27.1193	10723	9322	5713	3999	3352.2	2099.4
1	16	S2	13.025	13.3967	11.6445	7.74	35.308	32.2813	8814	7284	5246	3497	4662.1	3144.6
1	23	S2	3.854	3.59667	9.7765	8.74	20.615	18.4993	11746	10506	3259	2103	1071.5	508.87
1	26	S2	4.904	3.09667	11.4045	15.64	26.587	28.0793	11746	9884	5951	4091	2760.5	1986.9
1	35	S2	7.765	1.74667	5.2485	6.34	7.41803	9.53433	13606	11455	7800	5213	3910.2	2739
1	40	S2	3.819	1.74667	2.3535	2.24	0.632025	0.949333	7269	6718	587	100	242.26	44.932
1	42	S2	4.125	1.95667	3.7885	4.64	4.62303	5.51333	14151	11773	7834	5324	3966.7	3034.2
1	43	S2	12.681	7.69667	8.0215	7.84	12.264	11.3723	9513	8099	4913	3372	2418.9	1645.5
1	49	S2	10.434	6.69667	11.7645	14.64	20.575	19.4343	11020	9534	5580	3746	2613.7	1715
1	72	S2	12.109	13.8967	15.2485	15.24	17.567	16.0203	3366	2509	3823	2558	661.39	303.52
1	81	S2	18.927	25.1967	17.4665	22.24	34.655	38.9633	10970	9620	5951	3975	3040.2	2180.9
1	93	S2	5.224	2.09667	3.4825	3.24	3.13302	4.48333	12874	10895	7221	4955	3942.4	2793.2
1	97	S2	2.051	0.606667	1.3465	1.84	-0.242975	0.297333	910	588	2981	326	418.69	60.353
1	107	S2	17.05	15.7967	15.0105	17.14	29.629	28.0313	10626	9218	6253	4228	4731	3088.8
1	109	S2	1.54575	3.4865	5.447	NA	10.995	10.5013	11120	9449	5616	3999	3113.4	2164.3
1	113	S2	4.401	1.39667	2.0865	3.14	4.044	4.30567	2810	2056	1741	945	708.33	421.5
1	127	S2	7.123	5.49667	4.6485	4.64	8.411	8.74667	9427	7697	4976	3266	2002.1	1602.8
1	144	S2	4.051	1.60667	3.9165	4.74	3.206	4.81167	12669	10821	7221	4872	3761.5	2804.1
1	181	S2	13.564	10.5967	11.7875	11.84	24.667	21.6097	10578	8716	5393	3583	2842.9	2091.4
1	191	S2	2.638	-0.0533333	3.3825	7.14	2.51	1.52867	1738	1181	1246	567	574.37	280.76
1	193	S2	4.705	2.99667	4.4625	-8.718	13.144	14.6627	10995	9513	6390	4566	5135.9	3626.4
1	204	S2	14.379	18.1967	12.2235	16.24	27.785	24.5827	10995	9513	5427	3686	2563.4	1692.6
1	228	S2	9.018	6.19667	6.5185	7.34	16.152	15.4037	11120	9577	6404	4389	5039.2	3489.8
1	251	S2	3.969	1.21667	2.8635	3.74	4.434	5.85767	13144	11429	7479	5114	4307.6	3195.1
1	265	S2	4.745	3.89667	3.3765	4.64	15.651	16.3747	11248	10225	5964	4299	3878.4	2765.9
1	287	S2	8.696	14.5967	16.2825	26.24	35.139	35.5017	12353	12268	6002	4955	3582.6	2423.6
1	334	S2	3.912	2.58667	2.7785	5.14	8.95	8.52567	11481	9884	6200	4416	3769.2	2563.4
1	337	S2	20.149	18.3967	27.9415	28.14	16.454	24.6207	13053	10248	1042	354	254.16	47.502
1	375	S2	15.541	21.5967	13.0765	18.64	24.887	23.1087	10723	6015	3345	1767	1030	666.18
2	406	S2	14.9515	18.6967	6.8188	10.64	25.933	23.2617	11639	9406	6377	3999	3386	2111.4
2	487	S2	1.8135	2.32667	0.4688	-1.07	2.604	1.88067	13764	10995	8153	5213	4236.8	3022.2
2	499	S2	8.7105	10.9967	4.2548	5.84	15.846	15.9717	12524	9707	7731	4761	3950.5	2876.7
2	502	S2	10.1345	12.6967	16.5878	23.14	20.076	19.3807	12669	9406	6777	4202	345.46	60.353
2	524	S2	10.2675	9.89667	4.7848	5.64	17.855	16.7657	10970	8373	6133	3870	3338.7	2235.8
2	539	S2	7.4685	6.89667	3.412	2.44	8.329	7.73467	13544	11045	8262	5812	3144.6	2067.7
2	573	S2	2.7875	3.39667	4.4608	6.04	11.965	11.5957	12410	9577	6689	4074	3372.4	2235.8
2	614	S2	11.3135	13.2967	7.8798	9.14	21.376	18.9647	11908	9301	6660	3991	3292.3	2160.2
2	626	S2	6.7775	7.19667	7.9338	11.44	18.539	17.2567	12101	9406	5787	3693	2558.5	1667.3
2	686	S2	4.8655	7.49667	3.7568	5.74	17.593	16.3657	11908	9707	7446	4228	3233.5	2563.4
2	687	S2	4.3365	4.69667	2.7545	0.01	6.699	8.42367	14250	11377	8814	5462	4167.4	3468.7
2	762	S2	18.1345	25.9967	14.5278	18.24	40.3	40.0037	10699	8873	5964	3894	1368.1	932.99
2	763	S2	9.8365	10.0967	4.8798	6.04	17.913	20.3647	14151	11800	8262	5169	4397.8	3392.8
1	3	RBD	5.584	4.69667	5.2105	4.84	8.12902	10.3707	15856	13924	6851	4398	9176.7	9448.5
1	10	RBD	3.282	1.42667	3.0875	2.04	0.761025	1.07167	5964	5393	661	262	1285	1225.1
1	13	RBD	7.343	4.99667	13.2915	9.14	27.309	25.9937	14416	13296	4537	2777	7479.3	6718
1	15	RBD	6.98	2.63667	2.8025	1.54	0.774025	3.29267	14349	13481	436	92.5	205.43	38.51
1	17	RBD	4.821	3.29667	5.5515	9.14	2.64902	7.99367	15563	14119	752	350	223.81	33.374
1	34	RBD	3.448	3.49667	5.2155	7.14	6.27402	11.4247	13796	12524	4176	2739	270.1	37.226
1	61	RBD	3.433	2.06667	2.3465	2.14	-0.058975	2.19567	7284	6896	830	394	1445.2	967.85
1	62	RBD	3.758	-0.563333	3.5145	1.94	-0.044975	-1.46533	14652	13114	358	73.2	268.77	34.658
1	69	RBD	10.591	8.59667	3.1105	1.24	-0.106975	0.171667	13114	12268	345	75.8	278.09	30.806
1	78	RBD	3.895	0.0966667	1.3315	2.24	-0.591475	-0.343333	1899	1227	358	78.4	291.45	24.387
1	79	RBD	4.198	2.38667	2.6615	2.64	0.120025	2.00567	9427	8755	3950	2558	262.12	26.954
1	83	RBD	7.801	3.89667	2.6095	1.94	0.999025	2.60433	6588	6146	565	125	274.09	136.43
1	86	RBD	5.984	2.14667	2.2305	1.64	0.659025	0.879333	15930	13732	522	96.4	197.58	41.079
1	88	RBD	5.463	1.08667	1.4375	1.94	-0.136975	1.05733	11273	9951	493	88.7	231.7	32.09
1	99	RBD	5.399	1.91667	4.8125	3.64	22.59	24.8313	13023	11800	5180	3671	8794.5	7064.2
1	100	RBD	1.817	-0.0433333	2.8655	2.34	0.577025	1.41033	718	294	455	86.1	259.47	32.09
1	102	RBD	4.908	2.13667	2.3975	3.14	0.185025	2.51133	12553	11325	443	82.2	307.55	38.51
1	121	RBD	1.313	1.38667	3.3065	1.74	0.387025	0.864333	3686	3077	541	157	833.25	367.35
1	123	RBD	8.107	4.29667	3.5405	2.84	0.145025	1.76133	13764	12640	398	82.2	352.28	34.658
1	136	RBD	4.655	1.14667	2.6925	1.84	0.781025	1.11733	10995	10087	376	74.5	321.04	30.806
1	138	RBD	6.444	4.49667	3.0395	2.24	0.821025	0.923333	8010	7253	355	80.9	335.94	26.954
1	170	RBD	6.11	3.69667	6.7205	5.94	6.88802	12.2593	10248	9218	3959	2660	3195.1	2309.8
1	175	RBD	26.849	28.8967	25.0905	27.14	28.806	39.0443	3831	3273	549	226	891.52	429.94
1	180	RBD	6.264	2.40667	1.5415	2.64	0.688025	0.861333	8993	7714	567	126	191.04	41.079
1	183	RBD	4.807	2.30667	2.6695	2.74	1.26302	2.97133	3575	2723	610	169	458.3	233.02
1	185	RBD	6.67	5.69667	2.9275	2.94	0.833025	2.62733	5616	5071	723	257	991.57	827.9
1	194	RBD	8.41	6.69667	10.0465	9.54	20.661	23.0143	10796	9218	4781	3273	6307.8	6093.4
1	200	RBD	4.56	1.28667	3.7945	2.54	0.353025	0.642333	4604	3723	690	273	952.25	532.42
1	201	RBD	9.436	8.49667	3.9985	6.04	9.95502	14.5583	7921	7496	816	366	2059.9	1627.1
1	203	RBD	8.929	9.49667	4.2735	4.84	2.61002	4.96533	5347	4444	846	394	1036.1	615.77
1	220	RBD	4.362	-0.293333	4.4935	5.04	19.829	20.5313	13144	11639	5497	3847	5568.1	4790.9
1	225	RBD	12.875	8.59667	3.7205	3.04	0.721025	0.674333	12815	11351	378	69.4	382.5	39.795
1	233	RBD	6.342	2.12667	4.5215	4.84	0.252025	1.63733	9513	8620	4721	2888	418.69	39.795
1	236	RBD	4.859	1.77667	4.4365	4.74	23.001	24.5543	13083	11560	4872	3366	5887.1	4861.8
1	239	RBD	14.232	19.3967	1.5125	4.14	1.68403	3.67533	6821	5486	622	117	188.43	39.795
1	256	RBD	13.447	16.4967	7.9975	9.34	28.897	33.7253	5359	4057	655	169	1859.7	1998.3
1	263	RBD	4.983	4.69667	8.9695	8.24	21.515	23.7703	14054	12698	1895	1112	6516.4	6146.3
1	279	RBD	6.326	3.39667	6.6195	5.94	13.968	14.8393	15100	12993	5509	3583	8429.5	7430.1
1	281	RBD	9.948	5.99667	2.8375	2.84	1.52602	1.64633	10772	9839	509	84.8	286.1	61.638
1	285	RBD	4.966	3.39667	4.4415	3.54	0.396025	1.88333	9197	8135	443	77.1	286.1	50.071
1	286	RBD	2.412	3.89667	2.4045	5.44	1.53502	4.43233	5347	5676	457	73.2	319.69	33.374
1	304	RBD	9.807	11.4967	3.6575	3.74	0.023025	3.14033	7018	6446	434	70.6	346.82	26.954
1	327	RBD	3.892	4.49667	3.2735	3.44	1.19003	2.75833	3959	3195	562	217	811.98	342.74
1	348	RBD	4.179	3.29667	3.7165	1.94	0.180025	0.00933333	5291	4761	487	162	1042.3	503.03
1	98K	RBD	4.704	1.81667	2.8835	3.04	0.662025	0.811333	14416	13053	743	388	429.94	21.819
2	459	RBD	0.8855	1.37667	0.2803	-1.23	3.72	6.62967	14483	11854	5688	3132	7629.2	5520.7
2	470	RBD	10.6965	10.0967	5.3758	8.24	25.839	25.5837	13638	11351	4614	2865	8619.5	6630.7
2	477	RBD	1.6245	2.22667	1.842	3.44	24.545	20.3527	12325	10041	5050	2899	9906.3	8410.8
2	490	RBD	1.7675	2.14667	0.4809	-1.8	2.819	3.14667	11146	9322	916	326	2107.4	1570
2	498	RBD	2.8205	4.59667	0.6172	-1.72	2.069	3.17667	7646	5737	1063	507	1821.6	1285
2	529	RBD	7.6265	10.8967	1.5161	3.24	NA	15.5367	5616	4116	821	369	1127.5	738.19
2	560	RBD	1.1865	2.25667	-0.1563	-2.14	2.266	1.43867	8318	6516	636	362	2323.1	1811.3
2	554	RBD	2.4735	2.09667	0.4848	-0.87	1.617	2.39567	5604	4500	1097	417	1220.4	993.56
2	571	RBD	4.3545	4.09667	1.2225	-0.78	1.828	3.40467	5462	4389	1138	410	1056.8	731.5
2	586	RBD	6.2375	5.49667	2.609	1.44	5.191	9.56367	6107	4761	937	409	1088.5	1061
2	592	RBD	2.0465	1.98667	1.2772	0.49	3.867	3.79667	12669	9534	6896	3634	7629.2	6015.1
2	602	RBD	2.1495	1.57667	1.4209	-0.62	2.297	4.16667	15100	12381	4091	2244	1199.5	1056.8
2	654	RBD	4.9995	6.59667	-0.2557	-1.87	1.836	4.02967	7333	6080	588	225	1244	761.82
2	661	RBD	3.0315	2.78667	0.8968	-0.24	2.352	3.75367	12268	9449	478	158	418.69	110.58
2	685	RBD	1.5795	3.19667	-0.7576	-0.81	1.509	3.36267	5404	3641	742	426	1110	672.6
2	696	RBD	0.3695	2.10667	0.0318	0.21	2.131	4.15367	11045	8336	573	82.2	513.27	385.27
2	699	RBD	2.79575	6.3385	1.593	NA	1.497	1.81367	8153	1093	435.58	82.2	698.51	445.49
2	715	RBD	1.8075	1.88667	-0.2388	-2.22	0.747	2.00567	5007	3483	743	290	938.74	640.79
2	720	RBD	7.0515	10.5967	1.6256	0.94	4.893	8.94467	5951	4462	939	381	1322.2	975.71
2	736	RBD	1.8715	2.29667	-0.1559	-1.53	1.712	0.742667	8486	6173	1049	438	1503.5	977.68
2	745	RBD	2.5995	2.79667	-0.5011	-2.72	-0.401	0.0946667	10019	7512	444	80.9	234.34	71.926
2	753	RBD	2.7615	2.34667	1.3055	-0.76	10.891	11.4237	12438	9773	4444	2240	8299.2	6956.8
2	757	RBD	2.5395	4.79667	-0.6687	-2.45	1.226	1.51067	5486	4237	619	350	1032	645.52
2	773	RBD	14.9075	15.1967	10.2988	12.44	35.732	34.4677	14119	11908	893	314	3413.3	3345.5
1	2	NTD	1.851	0.466667	1.8435	2.64	1.65902	4.60833	4509	3010	344	69.4	390.81	28.238
1	8	NTD	5.194	3.29667	1.8885	3.44	1.16203	2.72533	15709	14857	646	99	208.05	50.071
1	24	NTD	5.006	2.50667	5.4895	4.34	12.438	16.3003	18200	15930	8486	5750	10675	10435
1	32	NTD	6.619	3.59667	7.7255	7.14	16.325	18.5653	14086	12129	5912	3855	8027.4	7512.4
1	51	NTD	4.279	1.93667	2.3935	2.34	1.56202	0.953333	8171	6866	564	75.8	238.3	33.374
1	66	NTD	8.244	7.19667	1.2885	2.64	0.601025	3.34333	13924	12669	500	84.8	266.11	37.226
1	80	NTD	1.617	0.256667	1.8585	1.34	0.099025	0.779333	4509	3539	546	171	632.93	329.16
1	101	NTD	6.445	2.65667	4.4515	2.54	9.80402	15.4423	5533	5989	559	121	2538.7	2442.4
1	137	NTD	4.863	2.09667	2.6005	3.54	0.924025	0.920333	5580	4453	420	102	557.78	172.78
1	157	NTD	5.609	1.99667	5.4885	4.74	12.126	15.0203	16808	15030	1825	988	3176	2107.4
1	164	NTD	-0.204	1.40667	0.8815	9.84	5.90303	8.56733	4193	3678	399	175	778.93	376.98
1	171	NTD	5.179	3.49667	2.8505	2.34	0.789025	1.15333	16042	13956	424	62.9	421.5	30.806
1	202	NTD	1.846	1.44667	2.2835	2.64	1.03902	1.88533	3761	2911	360	74.5	454.02	53.926
1	213	NTD	8.608	12.4967	2.7885	-2.79	1.28703	1.98133	9685	9239	671	143	197.58	62.924
1	227	NTD	2.782	1.34667	2.7915	-2.16	1.54303	1.70133	4944	3863	784	265	867.56	530.94
1	276	NTD	2.692	2.12667	3.6835	-1.74	1.85502	4.03033	9054	8244	1392	846	2848.5	3157.1
1	326	NTD	2.362	1.54667	2.0265	-2.41	0.388025	0.922333	4594	3554	668	202	452.6	414.49
1	332	NTD	5.902	4.89667	4.6175	-2.93	0.611025	0.674333	12611	11273	500	82.2	236.98	42.363
1	363	NTD	1.515	1.30667	1.8745	-0.7	0.971025	1.30933	4566	3612	603	171	820.8	438.41
2	448	NTD	0.8225	1.10667	-0.8026	-1.11	-0.358	2.52467	7205	5837	624	240	965.89	563.79
2	465	NTD	0.1265	0.906667	-0.702	-1.32	0.651	0.584667	5451	4082	558	249	1063.1	708.33
2	748	NTD	2.8365	2.71667	-0.0343	-0.75	1.891	4.16167	5604	4041	571	232	1149.6	744.9
